# Make-or-break prime editing for bacterial genome engineering

**DOI:** 10.1101/2024.06.27.601116

**Authors:** Monica Rengifo-Gonzalez, Maria-Vittoria Mazzuoli, Axel B. Janssen, Anne-Stéphanie Rueff, Jessica Burnier, Xue Liu, Jan-Willem Veening

## Abstract

CRISPR-Cas9 has revolutionized genome engineering by allowing precise introductions of DNA double-strand breaks (DSBs). However, genome engineering in bacteria is still a complex, multi-step process requiring a donor DNA template for repair of DSBs. Prime editing circumvents this need as the repair template is indirectly provided within the prime editing guide RNA (pegRNA). Here, we developed make-or-break Prime Editing (mbPE) that allows for precise and effective genetic engineering in the opportunistic human pathogen *Streptococcus pneumoniae*. In contrast to traditional prime editing in which a nicking Cas9 is employed, mbPE harnesses wild type Cas9 in combination with a pegRNA that destroys the seed region or protospacer adjacent motif. Since most bacteria poorly perform template-independent end joining, correctly genome-edited clones are selectively enriched during mbPE. We show that mbPE is RecA-independent and can be used to introduce point mutations, deletions and targeted insertions, including protein tags such as a split luciferase, at selection efficiencies of over 93%. mbPE enables sequential genome editing, is scalable, and can be used to generate pools of mutants in a high-throughput manner. The mbPE system and pegRNA design guidelines described here will ameliorate future bacterial genome editing endeavors.
