## Supplementary material for "Make-or-break prime editing for bacterial genome engineering": Table S2

### Sheet: Feuil1
Supplementary Table 2.
Strains and plasmids
Strain	Description	Reference
Strains S. pneumoniae
D39V	Serotype 2 strain, wild-type	(Avery et al, 1944)
VL956	D39V, cil::P3-luc (kanR)	lab collection
VL1813	D39V, hexA::tmpR	lab collection
VL2585	D39V, prs1::hlpA-LgBiT (chlR)	lab collection
VL3460	D39V, Δspv_1662::eryR	lab collection
VL3468	D39V, CEP::tetR- Ptet-Cas9(D10A, H840A) (tetR, GmR)	lab collection
VL4199	D39V, CEP::tetR-Ptet-Cas9(H840A)-MMLV_rt (tetR)	This study
VL4200	D39V, CEP::tetR-Ptet-Cas9(H840A)-MMLV_rt (tetR), cil::P3-luc (kanR)	This study
VL4231	D39V, CEP::tetR-Ptet-Cas9(H840A)-MMLV_rt (tetR), cil::P3-luc (kanR), zip::P3-luc1_pegRNA-T7 (spcR)	This study
VL4232	D39V, CEP::tetR-Ptet-Cas9(H840A)-MMLV_rt (tetR), cil::P3-luc (kanR), zip::P3-luc1_pegRNA-SpT (spcR)	This study
VL4297	D39V, CEP::tetR-Ptet-Cas9(H840A)-MMLV_rt (tetR), cil::P3-luc(A22Stop) (kanR)	This study
VL4347	D39V, CEP::tetR-Ptet-Cas9(H840A)-MMLV_rt (tetR), cil::P3-luc(A22Stop) (kanR), zip::P3-luc2_pegRNA-T7 (spcR)	This study
VL4348	D39V, CEP::tetR-Ptet-Cas9(H840A)-MMLV_rt (tetR), cil::P3-luc(A22Stop) (kanR), zip::P3-luc2_pegRNA-SpT (spcR)	This study
VL4409	D39V, CEP::tetR-Ptet-Cas9(H840A)-MMLV_rt (tetR), cil::P3-luc (kanR), zip:: Luc1-tRNA_Asp1_pegRNA (spcR)	This study
VL4449	D39V, CEP::tetR-Ptet-Cas9(H840A)-MMLV_rt (tetR), cil::P3-luc(A22Stop) (kanR), zip:: Luc2-tRNA_Asp1_pegRNA (spcR)	This study
VL4857	D39V, CEP::tetR-Ptet-Cas9(H840A)-MMLV_rt (tetR), cil::P3-luc (kanR), zip::P3-luc1_pegRNA-T7 (spcR), hexA::tmpR	This study
VL4858	D39V, CEP::tetR-Ptet-Cas9(H840A)-MMLV_rt (tetR), cil::P3-luc (kanR), zip::P3-luc1_pegRNA-SpT (spcR), hexA::tmpR	This study
VL4859	D39V, CEP::tetR-Ptet-Cas9(H840A)-MMLV_rt (tetR), cil::P3-luc(A22Stop) (kanR), zip::P3-luc2_pegRNA-T7 (spcR), hexA::tmpR	This study
VL4860	D39V, CEP::tetR-Ptet-Cas9(H840A)-MMLV_rt (tetR), cil::P3-luc(A22Stop) (kanR), zip::P3-luc2_pegRNA-SpT (spcR), hexA::tmpR	This study
VL5149	D39V, CEP::tetR-Ptet-Cas9-MMLV_rt (eryR, tetR)	This study
VL5155	D39V, CEP::tetR-Ptet-Cas9-MMLV_rt (eryR, tetR), cil::P3-luc (kanR)	This study
VL5180	D39V, CEP::tetR-Ptet-Cas9-MMLV_rt (eryR, tetR), cil::P3-luc(A22Stop) (kanR)	This study
VL5181	D39V, CEP::tetR-Ptet-Cas9-MMLV_rt (eryR, tetR), cil::P3-luc (kanR), zip::P3-luc1_pegRNA-T7 (spcR)	This study
VL5182	D39V, CEP::tetR-Ptet-Cas9-MMLV_rt (eryR, tetR), cil::P3-luc (kanR), zip:: P3-luc1_pegRNA-SpT (spcR)	This study
VL5254	D39V, CEP::tetR-Ptet-Cas9-MMLV_rt (eryR, tetR), cil::P3-luc(A22Stop) (kanR), zip::P3-luc2_pegRNA-T7 (spcR)	This study
VL5255	D39V, CEP::tetR-Ptet-Cas9-MMLV_rt (eryR, tetR), cil::P3-luc(A22Stop) (kanR), zip::P3-luc2_pegRNA-SpT (spcR)	This study
VL5295	D39V, CEP::tetR-Ptet-Cas9-MMLV_rt (eryR, tetR), cil::P3-luc (kanR), zip:: P3- luc(Del_10bp)_pegRNA-SpT (spcR)	This study
VL5315	D39V, CEP::tetR-Ptet-Cas9-MMLV_rt (eryR, tetR), cil::P3-luc (kanR), zip::P3-luc_pegRNA-pool (spcR)	This study
VL6026	D39V, CEP::tetR-Ptet-Cas9-MMLV_rt (eryR, tetR), zip::P3-pbp1a-SmBiT_pegRNA (spcR)	This study
VL6125	D39V, CEP::tetR-Ptet-Cas9-MMLV_rt (eryR, tetR), zip::P3-pbp1a-SmBiT_pegRNA (spcR), pbp1a::pbp1a-SmBiT, mpgA::mpgA-LgBiT (chlR)	This study
VL6126	D39V, CEP::tetR-Ptet-Cas9-MMLV_rt (eryR, tetR), zip::P3-pbp1a-SmBiT_pegRNA (spcR), pbp1a::pbp1a-SmBiT, rodZ::rodZ-LgBiT (chlR)	This study
VL6220	D39V, CEP::tetR-Ptet-Cas9-MMLV_rt (eryR, tetR), zip::P3-pbp1a-SmBiT_pegRNA (spcR), pbp1a::pbp1a-SmBiT	This study
VL6247	D39V, CEP::tetR-Ptet-Cas9-MMLV_rt (eryR, tetR), zip::P3-pbp1a-SmBiT_pegRNA (spcR), pbp1a::pbp1a-SmBiT, prs1::hlpA-LgBiT (chlR)	This study
VL6307	D39V, CEP::tetR-Ptet-Cas9-MMLV_rt (eryR, tetR), cil::P3-luc (kanR), zip:: P3-luc_Del-63_pegRNA-SpT (spcR)	This study
VL6308	D39V, CEP::tetR-Ptet-Cas9-MMLV_rt (eryR, tetR), cil::P3-luc (kanR), zip:: P3-luc_Del-127_pegRNA-SpT (spcR)	This study
VL6309	D39V, CEP::tetR-Ptet-Cas9-MMLV_rt (eryR, tetR), cil::P3-luc (kanR), zip:: P3-luc_Del-184_pegRNA-SpT (spcR)	This study
VL6926	D39V, CEP::tetR-Ptet-Cas9-MMLV_rt (eryR, tetR), cil::P3-luc(D63bp) (kanR), zip:: P3-luc_Del-63_pegRNA-SpT (spcR)	This study
VL7244	D39V, CEP::tetR-Ptet-Cas9-MMLV_rt (eryR, tetR), cil::P3-luc(D63bp) (kanR), zip:: P3-cps2A _pegRNA-SpT (chlR)	This study
VL7256	D39V, CEP::tetR-Ptet-Cas9-MMLV_rt (eryR, tetR), cil::P3-luc(D63bp) (kanR), zip:: P3-cps2A _pegRNA-SpT (chlR), cps2A::cps2A-stop	This study
VL7286	D39V, CEP::tetR-Ptet-Cas9-MMLV_rt (eryR, tetR), cil::P3-luc(D63bp) (kanR), zip:: P3-lytA _pegRNA-SpT (spcR), cps2A::cps2A-stop	This study
VL7292	D39V, CEP::tetR-Ptet-Cas9-MMLV_rt (eryR, tetR), cil::P3-luc(D63bp) (kanR), zip:: P3-lytA _pegRNA-SpT (spcR), cps2A::cps2A-stop, lytA::lytA-stop	This study
VL7321	D39V, CEP::tetR-Ptet-Cas9-MMLV_rt (eryR, tetR), cil::P3-luc (kanR), zip:: P3-luc_Substitution+5_+91_pegRNA-SpT (spcR)	This study
VL7322	D39V, CEP::tetR-Ptet-Cas9-MMLV_rt (eryR, tetR), cil::P3-luc (kanR), zip:: P3-luc_Substitution+5_+72_pegRNA-SpT (spcR)	This study
VL7323	D39V, CEP::tetR-Ptet-Cas9-MMLV_rt (eryR, tetR), cil::P3-luc (kanR), zip:: P3-luc_Substitution+5_+45_pegRNA-SpT (spcR)	This study
VL7324	D39V, CEP::tetR-Ptet-Cas9-MMLV_rt (eryR, tetR), cil::P3-luc (kanR), zip:: P3-luc_Substitution+5_+33_pegRNA-SpT (spcR)	This study
VL7430	D39V, CEP::tetR-Ptet-Cas9-MMLV_rt (eryR, tetR), cil::P3-luc (kanR), zip:: P3-luc_Substitution_T-A	This study
VL7431	D39V, CEP::tetR-Ptet-Cas9-MMLV_rt (eryR, tetR), cil::P3-luc (kanR), zip:: P3-luc_Substitution_T-G	This study
VL7432	D39V, CEP::tetR-Ptet-Cas9-MMLV_rt (eryR, tetR), cil::P3-luc (kanR), zip:: P3-luc_Substitution_T-C	This study
VL7433	D39V, CEP::tetR-Ptet-Cas9-MMLV_rt (eryR, tetR), cil::P3-luc (kanR), zip:: P3-luc_Substitution_A-T	This study
VL7434	D39V, CEP::tetR-Ptet-Cas9-MMLV_rt (eryR, tetR), cil::P3-luc (kanR), zip:: P3-luc_Substitution_A-G	This study
VL7435	D39V, CEP::tetR-Ptet-Cas9-MMLV_rt (eryR, tetR), cil::P3-luc (kanR), zip:: P3-luc_Substitution_A-C	This study
VL7436	D39V, CEP::tetR-Ptet-Cas9-MMLV_rt (eryR, tetR), cil::P3-luc (kanR), zip:: P3-luc_Substitution_G-C	This study
VL7437	D39V, CEP::tetR-Ptet-Cas9-MMLV_rt (eryR, tetR), cil::P3-luc (kanR), zip:: P3-luc_Substitution_G-A	This study
VL7438	D39V, CEP::tetR-Ptet-Cas9-MMLV_rt (eryR, tetR), cil::P3-luc (kanR), zip:: P3-luc_Substitution_G-T	This study
VL7461	D39V, CEP::tetR-Ptet-Cas9-MMLV_rt (eryR, tetR), cil::P3-luc (kanR), zip:: P3-luc_sgRNA	This study
VL7487	D39V, CEP::tetR-Ptet-Cas9-MMLV_rt (eryR, tetR), cil::P3-luc(A22Stop) (kanR), zip::P3-luc2_pegRNA-SpT (spcR), recA::tmpR	This study
VL7598	D39V, CEP::tetR-Ptet-Cas9 (eryR, tetR), cil::P3-luc(A22Stop) (kanR), zip::P3-luc2_pegRNA-SpT (spcR)	This study
VL7607	D39V, CEP::tetR-Ptet-Cas9-MMLV_rt (eryR, tetR), zip:: P3-luc1_pegRNA-SpT (spcR)	This study
Plasmids
Plasmid	Genotype	Reference
pVL503	pPEPY	Keller, L. et al. 2019
pVL3991	pPEPZ-P3-mCherry-sgRNA, spcR	Liu, X. et al. 2021
pVL4132	pPEPZ-P3-mCherry-T7, spcR	This study
pVL4133	pPEPZ-P3-mCherry-SpT, spcR	This study
pVL4134	pPEPZ-P3-luc1_pegRNA-SpT, spcR	This study
pVL4135	pPEPZ-P3-luc1_pegRNA-T7, spcR	This study
pVL4298	pPEPZ-P3-luc2_pegRNA-T7, spcR	This study
pVL4299	pPEPZ-P3-luc2_pegRNA-SpT, spcR	This study
pVL4393	pPEPZ-P3-mCherry-tRNA_Asp, spcR	This study
pVL4403	pPEPZ-P3-luc1_pegRNA-tRNA_Asp1, spcR	This study
pVL4448	pPEPZ-P3-luc2_pegRNA-tRNA_Asp1, spcR	This study
pVL5292	pPEPZ-P3-luc(Del_10bp)_pegRNA-SpT, spcR	This study
pVL5524	pPEPZ-P3-lytA_pegRNA-SpT, spcR	This study
pVL5527	pPEPZ-P3-cps2A_pegRNA-SpT, spcR	This study
pVL5708	pPEPY-P3-csp2A_pegRNA-SpT, spcR	This study
pVL6005	pPEPZ-P3-pbp1a-SmBit_pegRNA-SpT, spcR	This study
pVL6304	pPEPZ-P3-luc(Del_63bp)_pegRNA-SpT, spcR	This study
pVL6305	pPEPZ-P3-luc(Del_127bp)_pegRNA-SpT, spcR	This study
pVL6306	pPEPZ-P3-luc(Del_184bp)_pegRNA-SpT, spcR	This study
pVL7227	pPEPZ-P3-mCherry-SpT, chlR	This study
pVL7230	pPEPZ-P3-cps2A_pegRNA-SpT, chlR	This study
pVL7317	pPEPZ-P3-luc(Substitutions+5,+91)_pegRNA-SpT, spcR	This study
pVL7318	pPEPZ-P3-luc(Substitutions+5,+72)_pegRNA-SpT, spcR	This study
pVL7319	pPEPZ-P3-luc(Substitutions+5,+45)_pegRNA-SpT, spcR	This study
pVL7320	pPEPZ-P3-luc(Substitutions+5,+33)_pegRNA-SpT, spcR	This study
pVL7370	pPEPZ-P3-luc(Substitution_T-A)_pegRNA-SpT, spcR	This study
pVL7371	pPEPZ-P3-luc(Substitution_T-G)_pegRNA-SpT, spcR	This study
pVL7372	pPEPZ-P3-luc(Substitution_T-C)_pegRNA-SpT, spcR	This study
pVL7373	pPEPZ-P3-luc(Substitution_A-T)_pegRNA-SpT, spcR	This study
pVL7374	pPEPZ-P3-luc(Substitution_A-G)_pegRNA-SpT, spcR	This study
pVL7375	pPEPZ-P3-luc(Substitution_A-C)_pegRNA-SpT, spcR	This study
pVL7376	pPEPZ-P3-luc(Substitution_G-C)_pegRNA-SpT, spcR	This study
pVL7377	pPEPZ-P3-luc(Substitution_G-A)_pegRNA-SpT, spcR	This study
pVL7378	pPEPZ-P3-luc(Substitution_G-T)_pegRNA-SpT, spcR	This study
pVL7456	pPEPZ-P3-luc_sgRNA, spcR	This study
