## Supplementary material for "Make-or-break prime editing for bacterial genome engineering": Table S3

### Sheet: Feuil1
Supplementary Table 3.
Primers used in this study.
primer	sequence
OVL725	AGTTAAAGAACTTGGACTGCGCTC
OVL726	CAATGTGAAAGCGATCAAGAACG
OVL921	TATTATGGATTATCAACAAGGAGGAAAAAC
OVL1020	AAACGGCGCCATTCTATCCTCTAG
OVL1021	TATACTAGAGGATAGAATGGCGCC
OVL1754	TGGTCTCCGATCGTGTACTG
OVL1225	GATTGCCCTCTTGTTCAG
OVL3318	AAACCTTACTAAAGTATATAATTTAGGC
OVL3321	ATAAAAACATTCATCATAACCCCC
OVL5423	CCCAATAAGTTCTCTACGCCCCTC
OVL5546	AGTTAAAGAACTTGGACTGCGCTCTAAAACC
OVL5773	GCTAGTCACCTGCCACATATCTAAGCCTATTGAGTATTTCTTATCCA
OVL5774	GCTAGTCACCTGCAAGGGATATCGGCACAAATAGCGTCGGATGG
OVL5796	GACTCACCTGCACGTCTCGTTTTTTTCTGTCTCTTATACACATCTCCGA
OVL5797	GATCCACCTGCTACTCGAGACGTTATTTGTAAAGCT
OVL5798	GATCCACCTGCAGAGGCTGTTTTTTTGTCTGTCTCTTATACACATCTCCG
OVL5799	GATCCACCTGCAAAACAGCCTCTATGGACTGCGAGACGTTATTTGTAAAGCTCA
OVL6049	GTCATGCACCTGCTCTCATCATATTGTTCCACAAAGTTTCCTTAAAGACGATTCAATAG
OVL6052	GTCATGCACCTGCGACTTGATCGACATCATAATCACTTAAACGATTAATATCTAATTCTTGGTCC
OVL6080	GATCCGTCTCACTCGAGAAAGTGTAAGCAATTCT
OVL6185	TGCCATGTTATCTTCTTCTC
OVL6186	TGTTGAACAATATGAACGC
OVL6302	GATCCGTCTCTCGAGTTATTACAATTTGGGCTTTCCGC
OVL6303	GATCCGTCTCCTTAGGTTCCATCCTCTAGAGGATAG
OVL6304	GATCCGTCTCCCTAAGGAGAGCAACTGCATAAGG
OVL6305	TATACTTATGCAGTTGCTCTCCTT
OVL6306	AAACAAGGAGAGCAACTGCATAAG
OVL6307	GTGCGATGGAACCGCTGGAGAGCAACTGCATA
OVL6308	AAAATATGCAGTTGCTCTCCAGCGGTTCCATC
OVL6309	ACTGTATGCAGTTGCTCTCCAGCGGTTCCATC
OVL6481	ACAAATTGAGTGTATCTAGGTACGG
OVL6785	GATCCACCTGCATCGCGAGACGTTATTTGTAAAGCTCATCCA
OVL6786	CTCGAAAAGGTCCCGTAGTGTAGCGGTTATCACGTCGCCCTGTCACGGCGAAGATCGCGGGTTCGATTCCCGTCGGGACCG
OVL6787	ACTGCGGTCCCGACGGGAATCGAACCCGCGATCTTCGCCGTGACAGGGCGACGTGATAACCGCTACACTACGGGACCTTTT
OVL6788	GATCCACCTGCATCGCAGTCCATAGAGGCTGTTTTTTTGTCTGTCT
OVL6921	TTTTCCATTCTATCCTCTAGAGAGATGGAA
OVL6922	TTTTTATGCAGTTGCTCTCCAGCGGTTCCATC
OVL7147	GCCCTGCGACCAGACTATGCCC
OVL7150	CCGCGTACAAGCTTTTGTCCC
OVL7177	GAAGCGATGGAACCAACAACAGAC
OVL7178	CAGTGGTAACAGCTTGCAATACTTG
OVL7182	CGAGACTTACGCTGTCGGAGATTTTC
OVL7183	GAACCTGCTTTAGATTGTCCTCAATG
OVL7184	GCTCATCACCTGCCTAGCTGATCTGGTGTCTCAGTCTTTTATTTCTTGCGT
OVL7185	GCTCATCACCTGCGTGTTCAGATAAAAAAGCCGAGGGATTTCCTCGAC
OVL7186	GCTCATCACCTGCGTGTATGCTGTCTATTCCATCCTTGAAAGTGTAGAACA
OVL7743	GAGCTGCCGTCTCGAACGGACTAGCCTTATTTTAACTTGCTATTTCTAGC
OVL7744	GGATCGCGTCTCGCAGTCCATAGAGGCTGTTTTTTTGTCTGTCTCTTATACACATCTCC
OVL7747	CGTTATCAACTTGAAAAAGTGGCACCGAGTCGGTGCTGCTCTCCAGCGGTTGAGGATAGAATGGCG
OVL7748	ACTGCGCCATTCTATCCTCAACCGCTGGAGAGCAGCACCGACTCGGTGCCACTTTTTCAAGTTGAT
OVL7966	TTAAGCGCCGTCTCGCGTTAT
OVL8172	ACAGGGTCTCAGGAGCCATTCTACAGTTTATTCTTGACA
OVL8179	ACAGGGTCTCTTATTACAAAAAAACAGCCTCTATGG
OVL8205	TATAAGAACAGATTTGCCTCAAGT
OVL8206	AAACACTTGAGGCAAATCTGTTCT
OVL8207	GTGCATGGTTGCACGGACTTGAGGCAAATCTGTT
OVL8208	ACTGAACAGATTTGCCTCAAGTCCGTGCAACCAT
OVL8217	TATAGATTAAGATATCTAAAAGCA
OVL8218	AAACTGCTTTTAGATATCTTAATC
OVL8219	GTGCAAGTACAATATTTGCTTTTAGATATCTTAA
OVL8220	ACTGTTAAGATATCTAAAAGCAAATATTGTACTT
OVL9026	TATAAATCTGGATGATAAATGTTA
OVL9027	AAACTAACATTTATCATCCAGATT
OVL9028	GTGCACCAGCACAACCATCAGGCGTAACAGGCTACCGTCTATTCGAAGAAATCCTATAACATTTATCATCCAGAT
OVL9029	ACTGATCTGGATGATAAATGTTATAGGATTTCTTCGAATAGACGGTAGCCTGTTACGCCTGATGGTTGTGCTGGT
OVL9247	CGAATTTTTCAGTAGCATGAACTCTC
OVL9248	CGTGATCGTCTCCGCCATTTTTAGTAAAGGTTACAGTGATTTGTCCAGTCTGAG
OVL9249	CGTGATCGTCTCGTGGCTCATCAGGCGGCGGCGGCTCAG
OVL9250	CGTGATCGTCTCGCCTTATAAAAGCCAGTCATTAGGCCTATCTGACAATTCCTGAATAGAGTTCATAAACAATCCT
OVL9251	CGTGATCGTCTCGAAGGAAAAACGAATGAAAAAAGAACAAATTCCCAATCTC
OVL9253	AACGGTCGTCTCGCCGTTTAATTTGCTGTTGACATGTTCAGCGACA
OVL9254	AACGGTCGTCTCCACGGCTCATCAGGCGGCGGCGGCTCAG
OVL9255	AACGGTCGTCTCCGTTTATAAAAGCCAGTCATTAGGCCTATCTGACAATTCCTGAATAGAGTTCATAAACAATCCT
OVL9256	AACGGTCGTCTCGAAACAAACTAAAATTATGTGATACTTCACATAATTTTCTTTAGAAAATATTATCAGAAGA
OVL9257	CTTCAATGCACTATACATCTAATACTC
OVL9553	CGTTATCAACTTGAAAAAGTGGCACCGAGTCGGTGCTAAAAGCAATTGTTCGAGGATAGAATGGCG
OVL9554	ACTGCGCCATTCTATCCTCGAACAATTGCTTTTAGCACCGACTCGGTGCCACTTTTTCAAGTTGAT
OVL9555	CGTTATCAACTTGAAAAAGTGGCACCGAGTCGGTGCGCCAACCGAACGGACGAGGATAGAATGGCG
OVL9556	ACTGCGCCATTCTATCCTCGTCCGTTCGGTTGGCGCACCGACTCGGTGCCACTTTTTCAAGTTGAT
OVL9557	CGTTATCAACTTGAAAAAGTGGCACCGAGTCGGTGCTCACTGCATACGACGGAGGATAGAATGGCG
OVL9558	ACTGCGCCATTCTATCCTCCGTCGTATGCAGTGAGCACCGACTCGGTGCCACTTTTTCAAGTTGAT
OVL10659	CAGAGTCACCTGCGTGTATGATTTCACCTCGTTGATTATGTTCATATACCCGA
OVL10660	CAGAGTCACCTGCGTGTAAGCTAATTTTATTGCAATAACAAGTGCTTACTTTTCTGGA
OVL10661	CAGAGTCACCTGCACCAGCTTATAAAAGCCAGTCATTAGGCCTATCTGACAATTC
OVL10662	CAGAGTCACCTGCACCATCATGAACTTTAATAAAATTGATTTAGACAATTGGAAGAGAAAAGAGATATTTAATCA
OVL10788	GTGCTTCACCTCGTTATGTGCATCTGTAAAAGCAATTGTTCCAGGAACCAGGGCGTATCTCTTCATAGCCTTATGCAGTTGCTCTCCAGCGGTTCCATCGTCTAGAGGATAGAATGGCG
OVL10789	ACTGCGCCATTCTATCCTCTAGACGATGGAACCGCTGGAGAGCAACTGCATAAGGCTATGAAGAGATACGCCCTGGTTCCTGGAACAATTGCTTTTACAGATGCACATAACGAGGTGAA
OVL10790	GTGCTTCACCTCGATATGTGCATCTGTAAAAGGAATTGTTCCAGGAACCAGGGCGTATCTCTTCATAGCCTTATGCAGTTGCTCTCCAGCGGTTCCATCGTCTAGAGGATAGAATGGCG
OVL10791	ACTGCGCCATTCTATCCTCTAGACGATGGAACCGCTGGAGAGCAACTGCATAAGGCTATGAAGAGATACGCCCTGGTTCCTGGAACAATTCCTTTTACAGATGCACATATCGAGGTGAA
OVL10792	GTGCTTCACCTCGATATGTGCATCTGTAAAAGCAATTGTTCCAGGAACCAGGGCGTATCACTTCATAGCCTTATGCAGTTGCTCTCCAGCGGTTCCATCGTCTAGAGGATAGAATGGCG
OVL10793	ACTGCGCCATTCTATCCTCTAGACGATGGAACCGCTGGAGAGCAACTGCATAAGGCTATGAAGTGATACGCCCTGGTTCCTGGAACAATTGCTTTTACAGATGCACATATCGAGGTGAA
OVL10794	GTGCTTCACCTCGATATGTGCATCTGTAAAAGCAATTGTTCCAGGAACCAGGGCGTATCTCTTCATAGCCTAATGCAGTTGCTCTCCAGCGGTTCCATCGTCTAGAGGATAGAATGGCG
OVL10795	ACTGCGCCATTCTATCCTCTAGACGATGGAACCGCTGGAGAGCAACTGCATTAGGCTATGAAGAGATACGCCCTGGTTCCTGGAACAATTGCTTTTACAGATGCACATATCGAGGTGAA
OVL11019	TATAGTGTTGGGCGCGTTATTTAT
OVL11020	AAACATAAATAACGCGCCCAACAC
OVL11021	GTGCACTGCAACTCCGATTAATAACGCGCCCAACA
OVL11022	ACTGTGTTGGGCGCGTTATTAATCGGAGTTGCAGT
OVL11023	GTGCACTGCAACTCCGATCAATAACGCGCCCAACA
OVL11024	ACTGTGTTGGGCGCGTTATTGATCGGAGTTGCAGT
OVL11025	GTGCACTGCAACTCCGATGAATAACGCGCCCAACA
OVL11026	ACTGTGTTGGGCGCGTTATTCATCGGAGTTGCAGT
OVL11027	GTGCACTGCAACTCCGAAAAATAACGCGCCCAACA
OVL11028	ACTGTGTTGGGCGCGTTATTTTTCGGAGTTGCAGT
OVL11029	GTGCACTGCAACTCCGACAAATAACGCGCCCAACA
OVL11030	ACTGTGTTGGGCGCGTTATTTGTCGGAGTTGCAGT
OVL11031	GTGCACTGCAACTCCGAGAAATAACGCGCCCAACA
OVL11032	ACTGTGTTGGGCGCGTTATTTCTCGGAGTTGCAGT
OVL11033	GTGCACTGCAACTCCCATAAATAACGCGCCCAACA
OVL11034	ACTGTGTTGGGCGCGTTATTTATGGGAGTTGCAGT
OVL11035	GTGCACTGCAACTCCTATAAATAACGCGCCCAACA
OVL11036	ACTGTGTTGGGCGCGTTATTTATAGGAGTTGCAGT
OVL11037	GTGCACTGCAACTCCAATAAATAACGCGCCCAACA
OVL11038	ACTGTGTTGGGCGCGTTATTTATTGGAGTTGCAGT
OVL11212	TATGCCGCTCTTCCGAATGAACCCGGAATCGGTCCGCATTTATCTGGTC
OVL11213	TATGCCGCTCTTCCACAGCTTAGCTTTTACGACGCGCATAGACGGAGTGCGT
OVL11216	TATGCCGCTCTTCCTTCTATTCTCCTACATTCTAATGATCCTCAG
OVL11217	TATGCCGCTCTTCCTGTTAAAGCAGTGGAGAAATCCGCTACTTT
OVL11220	TGCTGTCACCTGCGGTTCCTACACCTCCTAGCTGACTCAAATCAATGCG
OVL11221	TGCTGTCACCTGCAGCATAGGGATCCCTCCAGTAACTCGAGAAAAAAAAACC
